# CRISPR-MIP replaces PCR and reveals GC and oversampling bias in pooled CRISPR screens

**DOI:** 10.1101/2024.03.28.587082

**Authors:** Martin Selinger, Iryna Yakovenko, Iqra Nazir, Johan Henriksson

**Affiliations:** Department of Molecular Biology, Umeå University, Sweden; Laboratory for Molecular Infection Medicine (MIMS), Sweden

## Abstract

Pooled CRISPR screening is a powerful tool for finding the most important genes related to a biological process of interest. The quality of the generated gene list is however influenced by a range of technical parameters, such as CRISPR (single guide) sgRNA target efficiency, and further innovations are still called for. One open problem is the precise estimation of sgRNA abundances, as required for the statistical analysis. We do so using molecular inversion probes (MIPs) combined with the use of unique molecular identifiers (UMIs), thus enabling deduplication and absolute counting of cells. We show that this is a viable approach that eliminates sequencing depth bias. Furthermore, we find that GC% bias affects PCR, calling for a reanalysis of published CRISPR screen data and sgRNA efficiency estimates. We propose our method as a new gold standard for sgRNA quantification, especially for genes that are not top ranked but still of broad interest.
