## Supplemental Table 2 for "CRISPR-MIP replaces PCR and reveals GC and oversampling bias in pooled CRISPR screens"

### Sheet: primers & probes
name	sequence (5' -> 3')	notes
MIP_probe_1	/5’Phosp/AGCTAGGTCTTGAAAGGAGTGGGNNNNNNNNNNNNNAGATCGGAAGAGCACACGTCTGAACTCCAGTCACATCACGACTCTTTCCCTACACGACGCTCTTCCGATCTGTGGAAAGGACGAAACACC	UMI, i7 index
MIP_probe_2	/5’Phosp/AGCTAGGTCTTGAAAGGAGTGGGNNNNNNNNNNNNNAGATCGGAAGAGCACACGTCTGAACTCCAGTCACACAGTGGTTCTTTCCCTACACGACGCTCTTCCGATCTGTGGAAAGGACGAAACACC
MIP_probe_3	/5’Phosp/AGCTAGGTCTTGAAAGGAGTGGGNNNNNNNNNNNNNAGATCGGAAGAGCACACGTCTGAACTCCAGTCACCAGATCCATCTTTCCCTACACGACGCTCTTCCGATCTGTGGAAAGGACGAAACACC
MIP_probe_4	/5’Phosp/AGCTAGGTCTTGAAAGGAGTGGGNNNNNNNNNNNNNAGATCGGAAGAGCACACGTCTGAACTCCAGTCACACAAACGGTCTTTCCCTACACGACGCTCTTCCGATCTGTGGAAAGGACGAAACACC
MIP_probe_5	/5’Phosp/AGCTAGGTCTTGAAAGGAGTGGGNNNNNNNNNNNNNAGATCGGAAGAGCACACGTCTGAACTCCAGTCACACCCAGCATCTTTCCCTACACGACGCTCTTCCGATCTGTGGAAAGGACGAAACACC
MIP_probe_6	/5’Phosp/AGCTAGGTCTTGAAAGGAGTGGGNNNNNNNNNNNNNAGATCGGAAGAGCACACGTCTGAACTCCAGTCACAACCCCTCTCTTTCCCTACACGACGCTCTTCCGATCTGTGGAAAGGACGAAACACC
MIP_probe_7	/5’Phosp/AGCTAGGTCTTGAAAGGAGTGGGNNNNNNNNNNNNNAGATCGGAAGAGCACACGTCTGAACTCCAGTCACCCCAACCTTCTTTCCCTACACGACGCTCTTCCGATCTGTGGAAAGGACGAAACACC
MIP_probe_8	/5’Phosp/AGCTAGGTCTTGAAAGGAGTGGGNNNNNNNNNNNNNAGATCGGAAGAGCACACGTCTGAACTCCAGTCACCACCACACTCTTTCCCTACACGACGCTCTTCCGATCTGTGGAAAGGACGAAACACC
MIP_probe_9	/5’Phosp/AGCTAGGTCTTGAAAGGAGTGGGNNNNNNNNNNNNNAGATCGGAAGAGCACACGTCTGAACTCCAGTCACGAAACCCATCTTTCCCTACACGACGCTCTTCCGATCTGTGGAAAGGACGAAACACC
P5_tracrRNA_fwd	AATGATACGGCGACCACCGAGATCTACACGTGCTTTTTTGAATTCGC	P5
P7_tracrRNA_rev	CAAGCAGAAGACGGCATACGAGATGTTGATAACGGACTAGCC	P7
CRISPR_PCR1-F	AATGGACTATCATATGCTTACCGTAACTTGAAAGTATTTCG
CRISPR_PCR1-R	TCTACTATTCTTTCCCCTGCACTGTTGTGGGCGATGTGCGCTCTG	PCR1 overhang
CRISPR_PCR2-F0	AATGATACGGCGACCACCGAGATCTACACTCTTTCCCTACACGACGCTCTTCCGATCTTTGTGGAAAGGACGAAACACCG	P5-read1-stagger-pU6
CRISPR_PCR2-F1	AATGATACGGCGACCACCGAGATCTACACTCTTTCCCTACACGACGCTCTTCCGATCTCTTGTGGAAAGGACGAAACACCG
CRISPR_PCR2-F2	AATGATACGGCGACCACCGAGATCTACACTCTTTCCCTACACGACGCTCTTCCGATCTGCTTGTGGAAAGGACGAAACACCG
CRISPR_PCR2-F3	AATGATACGGCGACCACCGAGATCTACACTCTTTCCCTACACGACGCTCTTCCGATCTAGCTTGTGGAAAGGACGAAACACCG
CRISPR_PCR2-F4	AATGATACGGCGACCACCGAGATCTACACTCTTTCCCTACACGACGCTCTTCCGATCTCAACTTGTGGAAAGGACGAAACACCG
CRISPR_PCR2-F6	AATGATACGGCGACCACCGAGATCTACACTCTTTCCCTACACGACGCTCTTCCGATCTTGCACCTTGTGGAAAGGACGAAACACCG
CRISPR_PCR2-F7	AATGATACGGCGACCACCGAGATCTACACTCTTTCCCTACACGACGCTCTTCCGATCTACGCAACTTGTGGAAAGGACGAAACACCG
CRISPR_PCR2-F8	AATGATACGGCGACCACCGAGATCTACACTCTTTCCCTACACGACGCTCTTCCGATCTGAAGACCCTTGTGGAAAGGACGAAACACCG
CRISPR_PCR2-R-A01	CAAGCAGAAGACGGCATACGAGATCGGTTCAAGTGACTGGAGTTCAGACGTGTGCTCTTCCGATCTTCTACTATTCTTTCCCCTGCACTGT	P7-i7-read2-PCR1 overhang
CRISPR_PCR2-R-A02	CAAGCAGAAGACGGCATACGAGATGCTGGATTGTGACTGGAGTTCAGACGTGTGCTCTTCCGATCTTCTACTATTCTTTCCCCTGCACTGT
CRISPR_PCR2-R-A03	CAAGCAGAAGACGGCATACGAGATTAACTCGGGTGACTGGAGTTCAGACGTGTGCTCTTCCGATCTTCTACTATTCTTTCCCCTGCACTGT
CRISPR_PCR2-R-A04	CAAGCAGAAGACGGCATACGAGATTAACAGTTGTGACTGGAGTTCAGACGTGTGCTCTTCCGATCTTCTACTATTCTTTCCCCTGCACTGT
CRISPR_PCR2-R-A05	CAAGCAGAAGACGGCATACGAGATATACTCAAGTGACTGGAGTTCAGACGTGTGCTCTTCCGATCTTCTACTATTCTTTCCCCTGCACTGT
CRISPR_PCR2-R-A06	CAAGCAGAAGACGGCATACGAGATGCTGAGAAGTGACTGGAGTTCAGACGTGTGCTCTTCCGATCTTCTACTATTCTTTCCCCTGCACTGT
CRISPR_PCR2-R-A07	CAAGCAGAAGACGGCATACGAGATATTGGAGGGTGACTGGAGTTCAGACGTGTGCTCTTCCGATCTTCTACTATTCTTTCCCCTGCACTGT
CRISPR_PCR2-R-A08	CAAGCAGAAGACGGCATACGAGATTAGTCTAAGTGACTGGAGTTCAGACGTGTGCTCTTCCGATCTTCTACTATTCTTTCCCCTGCACTGT
CRISPR_PCR2-R-A09	CAAGCAGAAGACGGCATACGAGATCGGTGACCGTGACTGGAGTTCAGACGTGTGCTCTTCCGATCTTCTACTATTCTTTCCCCTGCACTGT
Brunello-P7-iA01	CAAGCAGAAGACGGCATACGAGATCGGTTCAAGTGACTGGAGTTCAGACGTGTGCTCTTCCGATCTCCAATTCCCACTCCTTTCAAGACCT	P7-i7-read2-plasmid binding site
Brunello-P7-iA02	CAAGCAGAAGACGGCATACGAGATGCTGGATTGTGACTGGAGTTCAGACGTGTGCTCTTCCGATCTCCAATTCCCACTCCTTTCAAGACCT
Brunello-P7-iA03	CAAGCAGAAGACGGCATACGAGATTAACTCGGGTGACTGGAGTTCAGACGTGTGCTCTTCCGATCTCCAATTCCCACTCCTTTCAAGACCT
Brunello-P7-iA04	CAAGCAGAAGACGGCATACGAGATTAACAGTTGTGACTGGAGTTCAGACGTGTGCTCTTCCGATCTCCAATTCCCACTCCTTTCAAGACCT
Brunello-P7-iA08	CAAGCAGAAGACGGCATACGAGATTAGTCTAAGTGACTGGAGTTCAGACGTGTGCTCTTCCGATCTCCAATTCCCACTCCTTTCAAGACCT
Brunello-P7-iA09	CAAGCAGAAGACGGCATACGAGATCGGTGACCGTGACTGGAGTTCAGACGTGTGCTCTTCCGATCTCCAATTCCCACTCCTTTCAAGACCT
Brunello-P7-iA10	CAAGCAGAAGACGGCATACGAGATTACAGAGGGTGACTGGAGTTCAGACGTGTGCTCTTCCGATCTCCAATTCCCACTCCTTTCAAGACCT
Brunello-P7-iA11	CAAGCAGAAGACGGCATACGAGATATTGTCAAGTGACTGGAGTTCAGACGTGTGCTCTTCCGATCTCCAATTCCCACTCCTTTCAAGACCT
